# Phage-encoded small RNA hijacks host replication machinery to support the phage lytic cycle

**DOI:** 10.1101/2024.10.31.621285

**Authors:** Aviezer Silverman, Raneem Nashef, Reut Bruner, Tamar Noy, Sahar Melamed

## Abstract

Bacteriophages (phages) significantly influence bacterial populations in their natural environment. However, one aspect that has not been thoroughly explored in the context of phage-bacteria interactions is the post-transcriptional regulation of gene expression, despite growing recognition of its importance in bacterial physiology over the past two decades. Important players in this process are small RNAs (sRNAs) that regulate target mRNAs via base-pairing, typically using RNA chaperones like Hfq to facilitate this regulation. Here, we apply RIL-seq to map *in-vivo* the sRNA-RNA network in *Escherichia coli* upon lambda phage infection. We highlight changes in the bacterial transcriptome and sRNA interactome while uncovering a novel phage-encoded sRNA that regulates key genes in *E. coli*. We decipher the molecular mechanism of the sRNA-mediated regulation and illustrate how the sRNA hijacks the host replication machinery and helps the infection cycle. Overall, we uncover an RNA-level regulatory layer that shapes the *E. coli* - lambda interactions.
