## Supplementary material for "Phage-encoded small RNA hijacks host replication machinery to support the phage lytic cycle": Table S1

### Sheet: RIL-seq libraries
Library	Short name	Total number of fragments	Mapped as single	Mapped as single excluding rRNAs	Mapped as chimeric	Mapped as chimeric excluding rRNAs	Number of statistically significant interactions (S-chimeras)	% of Mapped fragments	% of Chimeric fragments out of mapped fragments
uninfected 30 I	Hfq 30 I	26610883	14053866	14022660	1189104	1182839	1452	0.57281	0.07801
uninfected 30 II	Hfq 30 II	26535451	13729863	13696853	1519931	1513393	1903	0.574695	0.099669
uninfected 60 I	Hfq 60 I	23067282	12440031	12396525	872187	867645	1141	0.577104	0.0655178
uninfected 60 II	Hfq 60 II	25895797	14231053	14198017	1154871	1149544	1540	0.594148	0.0750602
infected 30 I	Hfq lambda 30 I	29708527	15571102	15528480	1376704	1370526	2152	0.570469	0.081232
infected 30 II	Hfq lambda 30 II	23335524	11817994	11779657	1374579	1369598	2524	0.565343	0.104193
infected 60 I	Hfq lambda 60 I	26916823	16677503	16622968	1090302	1081963	1089	0.6601	0.0613639
infected 60 II	Hfq lambda 60 II	31672903	18326600	18294308	1013897	1006414	1781	0.610632	0.0524235
WT uninfected 30 I	wt30 I	3088336	232018	219342	1374	1264	0	0.0755721	0.00588709
WT uninfected 30 II	wt30 II	6361757	194398	177564	1859	1471	1	0.0308495	0.00947227
WT infected 30 I	wt lambda 30 I	1489063	74276	68362	1702	1584	8	0.051024	0.0224012
WT infected 30 II	wt lambda 30 II	595542	142155	135343	3586	3499	0	0.24472	0.0246053
Library	Short name	Total number of fragments	Mapped as single	Mapped as single excluding rRNAs	Mapped as chimeric	Mapped as chimeric excluding rRNAs	Number of statistically significant interactions (S-chimeras)	% of Mapped fragments	% of Chimeric fragments out of mapped fragments
unified uninfected 30	unified Hfq 30	53146334	27783729	27719513	2709035	2696232	2854	0.573751	0.0888419
unified uninfected 60	unified Hfq 60	48963079	26671084	26594542	2027058	2017189	2381	0.586118	0.0706338
unified infected 30	unified Hfq lambda 30	53044051	27389096	27308137	2751283	2740124	4126	0.568214	0.0912823
unified infected 60	unified Hfq lambda 60	58589726	35004103	34917276	2104199	2088377	2473	0.633359	0.0567043
unified WT uninfected 30	unified wt 30	9450093	426416	396906	3233	2735	2	0.0454651	0.00752475
unified WT infected 30	unified wt lambda 30	2084605	216431	203705	5288	5083	9	0.10636	0.02385

### Sheet: Total RNA libraries
Library	Short name	Total number of fragments	Mapped	%mapped	Mapped excluding rRNAs
uninfected 30 I	Hfq 30 I	24745669	17935785	0.724805	17825910
uninfected 30 II	Hfq 30 II	20620262	15160676	0.735232	15048975
uninfected 60 I	Hfq 60 I	27201890	19354696	0.71152	19211741
uninfected 60 II	Hfq 60 II	24316022	17812085	0.732525	17688405
infected 30 I	Hfq lambda 30 I	20902845	14694965	0.703013	14609118
infected 30 II	Hfq lambda 30 II	21026089	14871528	0.707289	14762374
infected 60 I	Hfq lambda 60 I	30470790	22603603	0.741812	22495109
infected 60 II	Hfq lambda 60 II	30593720	22572701	0.737821	22442456
WT uninfected 30 I	wt 30 I	23083490	16825544	0.728899	16732925
WT uninfected 30 II	wt 30 II	24309408	17117335	0.704144	17014237
WT infected 30 I	wt lambda 30 I	22164527	16552037	0.746781	16449802
WT infected 30 II	wt lambda 30 II	23041540	17235443	0.748016	17130704
