## Supplementary material for "Phage-encoded small RNA hijacks host replication machinery to support the phage lytic cycle": Table S4

### Sheet: Sheet1
species		number	representative genome	genome id	notes
bacteria	Escherichia albertii	61	Escherichia albertii KF1	CP007025.1
	Escherichia coli	2122	Escherichia coli APEC O1	CP000468.1
	Escherichia fergusonii	48	Escherichia fergusonii ATCC 35469	CU928158.2
	Escherichia marmotae	9	Escherichia marmotae strain HT073016	CP025979.1
	Klebsiella pneumoniae	3	Klebsiella pneumoniae strain LH94	CP035202.1
	Salmonella enterica	34	Salmonella enterica subsp. enterica serovar Abortusovis 401964R1_S49	CP130618.1
	Shigella boydii	1	Shigella boydii strain NCTC 9734	CP026875.1
	Shigella flexneri	36	Shigella flexneri 1a strain 0228	CP012735.1
phages	Campylobacter phage CJLB-4	1	Campylobacter phage CJLB-4	MW057783.1	Partial genome
	Enterobacteria phage	33	Enterobacteria phage 2851	NC_049943.1
	Escherichia phage	41	Escherichia phage 21	OP797663.1	Not including lambda
	lambda	24	Escherichia phage Lambda	J02459.1
	Klebsiella phage	1	Klebsiella phage phiKp_30	LC768498.2
	Salmonella phage	10	Salmonella phage 103203_sal5	NC_031946.1
	Stx converting phage	4	Stx converting phage vB_EcoS_P22	KU238069.1
	Stx1 converting phage	43	Stx1 converting phage AU5Stx1	NC_049920.1
	Stx2 converting phage	64	Stx2-converting phage Stx2a_F403	AP012529.1
