## Supplementary material for "Phage-encoded small RNA hijacks host replication machinery to support the phage lytic cycle": Table S5

### Sheet: Oligos
Table S5. List of deoxyribonucleotides, strains, and plasmids used in this work (for Methods)
Number	Sequence (5’-3’)	Use
RNA-seq
P851	5'P-AACATTATTAGATCGGAAGAGCGTCGTGTA-3'SpC	3'barcode adaptor BC1
P852	5'P-AAAGTGTTGAGATCGGAAGAGCGTCGTGTA-3'SpC	3'barcode adaptor BC2
P853	5'P-AAGAATTATAGATCGGAAGAGCGTCGTGTA-3'SpC	3'barcode adaptor BC3
P854	5'P-AATATGGACAGATCGGAAGAGCGTCGTGTA-3'SpC	3'barcode adaptor BC4
P855	5'P-AATCACTTGAGATCGGAAGAGCGTCGTGTA-3'SpC	3'barcode adaptor BC5
P856	5'P-ACCAAGTCGAGATCGGAAGAGCGTCGTGTA-3'SpC	3'barcode adaptor BC6
P857	5'P-ACAACTCGCAGATCGGAAGAGCGTCGTGTA-3'SpC	3'barcode adaptor BC7
P858	5'P-ACCCGTCTTAGATCGGAAGAGCGTCGTGTA-3'SpC	3'barcode adaptor BC8
P859	5'P-ACCCTACAGAGATCGGAAGAGCGTCGTGTA-3'SpC	3'barcode adaptor BC9
P860	5'P-ACCCTCGGCAGATCGGAAGAGCGTCGTGTA-3'SpC	3'barcode adaptor BC10
P861	5'P-ACCGGTACCAGATCGGAAGAGCGTCGTGTA-3'SpC	3'barcode adaptor BC11
P862	5'P-ACGGAGGGCAGATCGGAAGAGCGTCGTGTA-3'SpC	3'barcode adaptor BC12
P850	5'P-AGATCGGAAGAGCACACGTCTG-3'SpC	3Tr3 adapter
P849	5'-TACACGACGCTCTTCCGAT	AR2
P848	AATGATACGGCGACCACCGAGATCTACACTCTTTCCCTACACGACGCTCTTCCGATCT	P5_enrichment
P846	CAAGCAGAAGACGGCATACGAGATTCGTGTGCGTGACTGGAGTTCAGACGTGTGCTCTTCCGATCT	P7_enrichment_for special barcode
sRNA Overexpression Constructs
P810	GATAACAAGATACTGACGTC GAGCAATGTCGCTCGTAACT	Primer 1 for cloning lpr1 into pNM46 plasmid
P811	GCTGTCAAACATGAGAATTC CAGTCGTAATCAATGATGTA	Primer 2 for cloning lpr1 into pNM46 plasmid
P838	GGGCAAAGAAGATTTCCAATAATGTCAACAAGTCGGCTCCTGTTTAGTT	primer 1 for mutagenesis pNM46-LPR1, generating pNM46-LPR1-M1
P839	AACTAAACAGGAGCCGACTTGTTGACATTATTGGAAATCTTCTTTGCCC	primer 2 for mutagenesis pNM46-LPR1, generating pNM46-LPR1-M1
P888	ACACTGGAGGGCAAAGAAGATAAGCAATAATCAGAACAAGTCGGC	primer 1 for mutagenesis pNM46-LPR1, generating pNM46-LPR1-M2
P889	GCCGACTTGTTCTGATTATTGCTTATCTTCTTTGCCCTCCAGTGT	primer 2 for mutagenesis pNM46-LPR1, generating pNM46-LPR1-M2
Cloning into pGEM3
P1126	CGAGAGAGATGATAGGGTCTGC	Primer 1 for sequencing pGEM3 plasmid
P1127	AGTCAGTGAGCGAGGAAGCG	Primer 2 for sequencing pGEM3 plasmid
P1105	AAAA CTGCAG GCGTGAAGAGAGCCACGA	Primer 1 for cloning dnaN into pGEM3 plasmid
P1106	AAAC GAGCTC AGCGTAGGACGACCACCTAACGG	Primer 2 for cloning dnaN into pGEM3 plasmid
P1107	AAAA CTGCAG GAGCAATGTCGCTCGTAACT	Primer 1 for cloning lpr1 into pGEM3 plasmid
P1108	AAAC GAGCTC TAAAAAATCGCCCTCACACTGGAGG	Primer 2 for cloning lpr1 into pGEM3 plasmid
gfp Constructs
P800	GTTTTTT ATGCAT GCGCTGAACCGCGTCATTGC	Primer 1 for cloning dnaAN into pXG10-SF plasmid
P801	GTTTTTT GCTAGC CACCATTTCCATCTCGAGATCAG	Primer 2 for cloning dnaAN into pXG10-SF plasmid
P802	GTTTTTT ATGCAT ACTTTTCAGTTACCAGCCCGGCGG	Primer 1 for cloning alaS into pXG10-SF plasmid
P803	GTTTTTT GCTAGC ATCGGCCTGGCGGTTGAACTG	Primer 2 for cloning alaS into pXG10-SF plasmid
P824	GGTTTACGATGACAATGTTGACATTAAATTTGAAAAATCTTCTTTGATATCGTGGCTC	primer 1 for mutagenesis pXG10-SF-dnaAN, generating pXG10-SF-dnaAN M 1
P825	GAGCCACGATATCAAAGAAGATTTTTCAAATTTAATGTCAACATTGTCATCGTAAACC	primer 2 for mutagenesis pXG10-SF-dnaAN, generating pXG10-SF-dnaAN M 1
P1149	CACGTTCTACGGTAAATTTCATAGGTTTAGCATCACAATGTTCTGATTAAATTTGAAAAATCT	primer 1 for mutagenesis pXG10-SF-dnaAN, generating pXG10-SF-dnaAN M 2
P1150	AGATTTTTCAAATTTAATCAGAACATTGTGATGCTAAACCTATGAAATTTACCGTAGAACGTG	primer 2 for mutagenesis pXG10-SF-dnaAN, generating pXG10-SF-dnaAN M 2
P1151	GCGGTTTTAATAAATGCTGAGCTTCTACGGTAAATTTCATAGGTTTACGATGACA	primer 1 for mutagenesis pXG10-SF-dnaAN, generating pXG10-SF-dnaAN M 3
P1152	TGTCATCGTAAACCTATGAAATTTACCGTAGAAGCTCAGCATTTATTAAAACCGC	primer 2 for mutagenesis pXG10-SF-dnaAN, generating pXG10-SF-dnaAN M 3
P875	CTTGCTCATAATTATCCTCTTATCAAGCTAACGAAATATCGCCACCAGC	primer 1 for mutagenesis pXG10-SF-alaS, generating pXG10-SF-alaS M2
P876	GCTGGTGGCGATATTTCGTTAGCTTGATAAGAGGATAATTATGAGCAAG	primer 2 for mutagenesis pXG10-SF-alaS, generating pXG10-SF-alaS M 2
qPCR
P948	GAACCAGCCGAGGGTATTC	primer 1 for qPCR on E. coli genome (sgrR)
P949	CGAGATGAATCTGGCGAACT	primer 2 for qPCR on E. coli genome (sgrR)
P1000	CCGGAACGCCAACAGCAC	primer 1 for qPCR on lambda genome
P1001	TAGCAAAATCTGGATCAT	primer 2 for qPCR on lambda genome
P1136	GATGAGTTACCAGCCACAGAA	primer 1 for qPCR on dnaA
P1137	CGTACCCAATCGAGGACAAA	primer 2 for qPCR on dnaA
P1138	GCATCAGGACGTTCGCTATTA	primer 1 for qPCR on dnaN
P1139	CGGTACGATCACCGAATGG	primer 2 for qPCR on dnaN
P1140	GGATGCTTTCACAACGAACC	primer 1 for qPCR on recF
P1141	CAGCGGGATCAGCTCTTTAT	primer 2 for qPCR on recF
P1142	GCAATGTCGCTCGTAACTAAAC	primer 1 for qPCR on lpr1
P1143	CACTGGAGGGCAAAGAAGAT	primer 2 for qPCR on lpr1
Phage Scarless Mutagenesis
P968	GTCGTAATCAATGATGTATTTTTTGATGTTTGACATCTGTTCATATCCTCACAGATCCTAATTTTTGTTGACACTCTATC	Primer 1 for full lpr1 deletion
P969	ATAAATAACAGAATAAACACTGCACTGTGTATTCATTCCAACGAGTGAATACACGATCAAAGGGAAAACTGTCCATATGC	Primer 2 for full lpr1 deletion
P970	TCTGTTCATATCCTCACAGATAAAAAATCGCCCTCACACTGGAGGGCAAAGAAGATCCTAATTTTTGTTGACACTCTATC	Primer 1 for lpr1▲seed deletion
P971	TTCCAACGAGTGAATACACGGAGCAATGTCGCTCGTAACTAAACAGGAGCCGACTATCAAAGGGAAAACTGTCCATATGC	Primer 2 for lpr1▲seed deletion
Northern Probes
P843	AAAGAAGATTTCCAATAATCAGAACAAGTCGGCT	LPR1 probe
P922	CGGCTCCTGTTTAGTTACGAGCGACATTGCTC	LPR1 probe - for visulizing ▲seed
P844	AGCACTGGCTAACCAGGCTCGCCGACTCTTCACGA	LPR2 probe
P1064	GTTGGAGTTCCAGACGATACGTCGAAGTGACCAAC	6S probe
P842	CGGCGCTACGGCGTTTCACTTCTG	E. coli 5S RNA probe
Structual Probing
P1101	CGAAATTAATACGACTCACTATAGGGACAGGGCGTGAAGAGAGCCACGA	Primer 1 for dnaN in-vitro transcription, include a T7 promoter
P1102	AGCGTAGGACGACCACCTAACGG	Primer 2 for dnaN in-vitro transcription, and primer extension for dnaN
P1103	CGAAATTAATACGACTCACTATAGGGACAGGGAGCAATGTCGCTCGTAACT	Primer 1 for lpr1 in-vitro transcription, include a T7 promoter
P1104	TAAAAAATCGCCCTCACACTGGAGG	Primer 2 for lpr1 in-vitro transcription

### Sheet: Strains and plasmids
IDENTIFIER	REAGENT or RESOURCE			Source	Notes
AS-10	Escherichia coli	MG1655 (crl-)		lab stock
AS-15	Escherichia coli	MG1655 (crl+)		lab stock
HM-34	Escherichia coli	MG1655 (crl-) hfq-FLAG		Melamed et al. 2016
AS-87	Escherichia coli	MG1655 CI857:kan pE:GFP		Kobiler O. et al., 2005
AS-39	Escherichia coli	BW25113 lamB::kan		Baba, 2006
AS-78	Escherichia coli	BW25113 recA::kan		Baba, 2006
RN-10	Escherichia coli	DY330 dnaA-SPA		Butland et al., 2005
RN-9	Escherichia coli	DY330 dnaN-SPA		Butland et al., 2005
AS-92	Escherichia coli	DY330 recF-SPA		Butland et al., 2005
AS-35	Escherichia coli	MG1655 (crl+) hfq::kan		Melamed et al., 2020
AS-36	Escherichia coli	MG1655 (crl+) prophage WT		current work
AS-65	Escherichia coli	MG1655 (crl+) prophage lpr1▲seed		current work
AS-64	Escherichia coli	MG1655 (crl+) prophage ▲lpr1		current work
AS-88	Escherichia coli	MG1655 CI857:kan		current work
AS-96	Escherichia coli	MG1655 (crl+) lamB::kan		current work
AS-72	Escherichia coli	MG1655 (crl+) prophage WT, lamB::kan		current work
AS-73	Escherichia coli	MG1655 (crl+) prophage lpr1▲seed, lamB::kan		current work
AS-74	Escherichia coli	MG1655 (crl+) prophage ▲lpr1, lamB::kan		current work
AS-93	Escherichia coli	MG1655 (crl-) dnaA-SPA		current work
AS-94	Escherichia coli	MG1655 (crl-) dnaN-SPA		current work
AS-95	Escherichia coli	MG1655 (crl-) recF-SPA		current work
AS-79	Escherichia coli	MG1655 (crl+) recA::kan		current work
AS-80	Escherichia coli	MG1655 (crl+) prophage lpr1▲seed, recA::kan		current work
AS-81	Escherichia coli	MG1655 (crl+) prophage ▲lpr1, recA::kan		current work
AS-82	Escherichia coli	MG1655 (crl+) peophage WT, recA::kan		current work
AS-90	Escherichia coli	MG1655 (crl+) prophage lpr1▲seed, hfq::kan		current work
AS-91	Escherichia coli	MG1655 (crl+) prophage ▲lpr1, hfq::kan		current work
AS-89	Escherichia coli	MG1655 (crl+) peophage WT, hfq::kan		current work
SMP-153	Escherichia coli	MG1655 (crl-)	pXG0	Urban and Vogel, 2007	Null GFP
AS-5	Escherichia coli	MG1655 (crl-)	pXG10-SF	Corcoran et al., 2012	GFP traslational assay plasmid
AS-76	Escherichia coli	MG1655 (crl-)	pNM46	Walling et al., 2022
AS-83	Escherichia coli	DH5α	pGEM-3	Promega Corporation	GenBank® X65302
AS-104	Escherichia coli	NEB5α	pKD46	Datsenko et al., 2000
RN-1	Escherichia coli	NEB5α	pXG10-SF-danAN	current work
RN-14	Escherichia coli	NEB5α	pXG10-SF-danAN M1	current work
AS-97	Escherichia coli	NEB5α	pXG10-SF-danAN M2	current work
RN-7	Escherichia coli	NEB5α	pXG10-SF-alaS	current work
RN-16	Escherichia coli	NEB5α	pXG10-SF-alaS M2	current work
AS-75	Escherichia coli	XL10-Gold	pNM46-LPR1	current work
RN-13	Escherichia coli	XL10-Gold	pNM46-LPR1-M1	current work	Complametry to dnaAN M1
RN-27	Escherichia coli	XL10-Gold	pNM46-LPR1-M2	current work	Complamentary for alaS M2
AS-86	Escherichia coli	DH5α	pGEM3-dnaN	current work
PAS-1	lambda	WT		A gift from Susan Gottesman
PAS-2	lambda	CI-		A gift from Shsoshy Altuvia	Obligatory lytic phage
PAS-3	lambda	CIII-864		A gift from Shsoshy Altuvia	Lysogenic phage
REFERENCES
Baba, T., Ara, T., Hasegawa, M., Takai, Y., Okumura, Y., Baba, M., Datsenko, K.A., Tomita, M., Wanner, B.L., and Mori, H. (2006). Construction of Escherichia coli K-12 in-frame, single-gene knockout mutants: the Keio collection. Mol. Syst. Biol. 2, 2006 0008.
Butland G, Peregrín-Alvarez JM, Li J, Yang W, Yang X, Canadien V, Starostine A, Richards D, Beattie B, Krogan N, Davey M, Parkinson J, Greenblatt J, Emili A. Interaction network containing conserved and essential protein complexes in Escherichia coli. Nature. 2005 Feb 3;433(7025):531-7. doi: 10.1038/nature03239. PMID: 15690043.
Corcoran, C.P., Podkaminski, D., Papenfort, K., Urban, J.H., Hinton, J.C., and Vogel, J. (2012). Superfolder GFP reporters validate diverse new mRNA targets of the classic porin regulator, MicF RNA. Mol Microbiol 84, 428-445.
Datsenko, K.A., and Wanner, B.L. (2000). One-step inactivation of chromosomal genes in Escherichia coli K-12 using PCR products. Proceedings of the National Academy of Sciences 97, 6640-6645. doi:10.1073/pnas.120163297.
Kobiler, O., Rokney, A., Friedman, N., Court, D. L., Stavans, J., & Oppenheim, A. B. (2005). Quantitative kinetic analysis of the bacteriophage λ genetic network. Proceedings of the National Academy of Sciences of the United States of America, 102(12). https://doi.org/10.1073/pnas.0500670102
Melamed S, Peer A, Faigenbaum-Romm R, Gatt YE, Reiss N, Bar A, Altuvia Y, Argaman L, Margalit H. Global Mapping of Small RNA-Target Interactions in Bacteria. Mol Cell. 2016 Sep 1;63(5):884-97. doi: 10.1016/j.molcel.2016.07.026. PMID: 27588604; PMCID: PMC5145812.
Melamed, S., Adams, P.P., Zhang, A., Zhang, H., and Storz, G. (2020). RNA-RNA interactomes of ProQ and Hfq reveal overlapping and competing roles. Mol Cell 77, 411-425.e417. 10.1016/j.molcel.2019.10.022.
Urban, J.H., and Vogel, J. (2007). Translational control and target recognition by Escherichia coli small RNAs in vivo. Nucleic Acids Res 35, 1018-1037.
Walling, L.R., Kouse, A.B., Shabalina, S.A., Zhang, H., and Storz, G. (2022). A 3′ UTR-derived small RNA connecting nitrogen and carbon metabolism in enteric bacteria. Nucleic Acids Research 50, 10093-10109. 10.1093/nar/gkac748.
